# Normative Deviations Reveal Task-Evoked and Clinical Network Reorganization

**DOI:** 10.64898/2026.02.04.703503

**Authors:** Jean-Philippe Kröll, Mohamed Abdelmotaleb, Harun Kocataş, Veronica Müller, Lya Paas, Marcus Meinzer, Agnes Flöel, Simon Eickhoff, Kaustubh R. Patil

**Affiliations:** Institute of Neuroscience and Medicine, Brain & Behaviour (INM-7), Research Centre Jülich, Jülich 52428, Germany; Institute of Systems Neuroscience, Medical Faculty, Heinrich Heine University Düsseldorf, Düsseldorf 40225, Germany; Department of Neurology, University Medicine Greifswald, Greifswald, Germany; German Centre for Neurodegenerative Diseases (DZNE) Standort Greifswald, Greifswald, Germany

## Abstract

Understanding how cognitive demands and pathology reshape large-scale functional connectivity (FC) requires methods that are both multivariate and region-specific. Here we introduce One-class SVM-based Connectome Anomaly Recognition (OSCAR), a normative modelling framework that detects condition-related deviations in the multivariate connectivity profile of a brain region. OSCAR learns the distribution of region-to-whole-brain connectivity patterns given a reference state sample (e.g. resting-state data; RS) using a one-class support vector machine (OCSVM). The trained models are then applied to FC profiles from a target condition (e.g., task or patient group). The outlier proportions are used to quantify the difference between the reference and target condition. We validated OSCAR on three diverse tasks and a patient cohort with early psychosis. OSCAR consistently identified condition-sensitive regions in networks known to support conflict processing, object-location memory, lexical learning, and early psychosis, respectively, including thalamic and basal ganglia regions. Moreover, it detected additional well-established task– or disease-relevant parcels not captured by the comparison method permutation-based multivariate analysis of variance (perMANOVA). Regions flagged by OSCAR were at least as close, and often closer, to independent task-activation findings than those identified by perMANOVA. These results demonstrate that OSCAR provides an interpretable, region-centred normative modelling approach that is sensitive to subtle multivariate FC deviations, and offers a practical tool for mapping condition-specific reconfigurations of functional brain networks with high external validity, in both experimental and clinical settings.
