## Supplementary Table 1 for "Normative Deviations Reveal Task-Evoked and Clinical Network Reorganization"

label	ho_label	overlap_fraction
RH_ContC_pCun_2	Precuneous Cortex	0.94106004
RH_ContC_pCun_2	Cingulate Gyrus, posterior division	0.05850011
RH_ContC_pCun_2	Lateral Occipital Cortex, superior division	0.00043985
aGP-rh	Right Pallidum	0.962962963
aGP-rh	Right Putamen	0.037037037
LH_SomMotA_3	Postcentral Gyrus	0.778597786
LH_SomMotA_3	Precentral Gyrus	0.221402214
RH_SalVentAttnA_PrC_1	Precentral Gyrus	0.990399504
RH_SalVentAttnA_PrC_1	Middle Frontal Gyrus	0.009600496
LH_ContC_pCun_1	Precuneous Cortex	0.868829001
LH_ContC_pCun_1	Lateral Occipital Cortex, superior division	0.114953494
LH_ContC_pCun_1	Cuneal Cortex	0.015502027
pGP-lh	Left Pallidum	0.911111111
pGP-lh	Left Putamen	0.088888889
aGP-lh	Left Pallidum	0.935185185
aGP-lh	Left Putamen	0.064814815
RH_DefaultA_pCunPCC_1	Cingulate Gyrus, posterior division	0.60639003
RH_DefaultA_pCunPCC_1	Precuneous Cortex	0.393477396
RH_DefaultA_pCunPCC_1	Cuneal Cortex	0.000132573
RH_ContC_pCun_1	Precuneous Cortex	0.799788695
RH_ContC_pCun_1	Lateral Occipital Cortex, superior division	0.157422081
RH_ContC_pCun_1	Cuneal Cortex	0.040412044
RH_ContC_Cingp_1	Cingulate Gyrus, posterior division	0.856716418
RH_ContC_Cingp_1	Cingulate Gyrus, anterior division	0.142537313
RH_DefaultA_PFCd_1	Middle Frontal Gyrus	0.75711575
RH_DefaultA_PFCd_1	Frontal Pole	0.17955408
RH_DefaultA_PFCd_1	Superior Frontal Gyrus	0.063330171
pPUT-rh	Right Putamen	0.764948454
pPUT-rh	Right Cerebral White Matter	0.197938144
pPUT-rh	Right Pallidum	0.037113402
RH_TempPar_1	Superior Temporal Gyrus, anterior division	0.35720524
RH_TempPar_1	Superior Temporal Gyrus, posterior division	0.346899563
RH_TempPar_1	Temporal Pole	0.132925764
LH_DefaultA_pCunPCC_3	Precuneous Cortex	0.816192095
LH_DefaultA_pCunPCC_3	Cingulate Gyrus, posterior division	0.183807905
pGP-rh	Right Pallidum	0.966666667
pGP-rh	Right Putamen	0.022222222
pGP-rh	Right Cerebral White Matter	0.011111111
LH_TempPar_1	Superior Temporal Gyrus, posterior division	0.465057976
LH_TempPar_1	Middle Temporal Gyrus, temporooccipital part	0.281729865
LH_TempPar_1	Supramarginal Gyrus, posterior division	0.158884362
LH_SomMotB_Cent_1	Postcentral Gyrus	0.511380432
LH_SomMotB_Cent_1	Precentral Gyrus	0.487880579
LH_SomMotB_Cent_1	Central Opercular Cortex	0.000738989
RH_ContA_Cingm_1	Cingulate Gyrus, anterior division	1
LH_SalVentAttnB_Ins_1	Insular Cortex	0.482280842
LH_SalVentAttnB_Ins_1	Frontal Opercular Cortex	0.403677058
LH_SalVentAttnB_Ins_1	Frontal Orbital Cortex	0.087929656
THA-VA-lh	Left Thalamus	0.861958266
THA-VA-lh	Left Cerebral White Matter	0.107544141
THA-VA-lh	Left Lateral Ventricle	0.030497592
LH_SalVentAttnA_FrOper_2	Inferior Frontal Gyrus, pars opercularis	0.455410822
LH_SalVentAttnA_FrOper_2	Precentral Gyrus	0.306112224
LH_SalVentAttnA_FrOper_2	Frontal Opercular Cortex	0.131763527
pPUT-lh	Left Putamen	0.700287431
pPUT-lh	Left Cerebral White Matter	0.287170107
pPUT-lh	Left Pallidum	0.012542461
LH_SomMotB_S2_1	Insular Cortex	0.385808749
LH_SomMotB_S2_1	Central Opercular Cortex	0.314852492
LH_SomMotB_S2_1	Parietal Opercular Cortex	0.15844354
LH_ContA_PFCl_2	Precentral Gyrus	0.862295082
LH_ContA_PFCl_2	Inferior Frontal Gyrus, pars opercularis	0.107004471
LH_ContA_PFCl_2	Middle Frontal Gyrus	0.030700447
LH_SomMotB_Aud_3	Supramarginal Gyrus, posterior division	0.346187175
LH_SomMotB_Aud_3	Planum Temporale	0.257365685
LH_SomMotB_Aud_3	Parietal Opercular Cortex	0.255632582
LH_ContA_Cingm_1	Cingulate Gyrus, anterior division	1
LH_SalVentAttnB_PFCl_1	Frontal Pole	0.666824734
LH_SalVentAttnB_PFCl_1	Middle Frontal Gyrus	0.307947648
LH_SalVentAttnB_PFCl_1	Superior Frontal Gyrus	0.025227618
RH_SomMotB_Cent_1	Precentral Gyrus	0.544699872
RH_SomMotB_Cent_1	Postcentral Gyrus	0.454661558
RH_SomMotB_Cent_1	Central Opercular Cortex	0.00063857
LH_ContC_Cingp_1	Cingulate Gyrus, posterior division	0.842200726
LH_ContC_Cingp_1	Cingulate Gyrus, anterior division	0.156590085
NAc-shell-lh	Left Accumbens	0.454890068
NAc-shell-lh	Left Cerebral White Matter	0.209249431
NAc-shell-lh	Left Putamen	0.169825625
RH_SomMotB_Aud_1	Heschl's Gyrus (includes H1 and H2)	0.458828349
RH_SomMotB_Aud_1	Planum Temporale	0.199303564
RH_SomMotB_Aud_1	Central Opercular Cortex	0.151577222
THA-DP-rh	Right Thalamus	0.899434318
THA-DP-rh	Right Cerebral White Matter	0.055311125
THA-DP-rh	Right Hippocampus	0.040226273
THA-VA-rh	Right Thalamus	0.957446809
THA-VA-rh	Right Cerebral White Matter	0.042553191
aPUT-lh	Left Putamen	0.751801672
aPUT-lh	Left Cerebral White Matter	0.248198328
LH_VisCent_ExStr_1	Occipital Fusiform Gyrus	0.681676673
LH_VisCent_ExStr_1	Lingual Gyrus	0.150878363
LH_VisCent_ExStr_1	Temporal Occipital Fusiform Cortex	0.082499444
RH_DefaultC_Rsp_1	Precuneous Cortex	0.757716049
RH_DefaultC_Rsp_1	Cingulate Gyrus, posterior division	0.207047325
RH_DefaultC_Rsp_1	Supracalcarine Cortex	0.032921811
pHIP-lh	Left Hippocampus	0.775704809
pHIP-lh	Left Cerebral White Matter	0.224295191
aPUT-rh	Right Putamen	0.794061039
aPUT-rh	Right Cerebral White Matter	0.164146274
aPUT-rh	Right Pallidum	0.00439923
RH_ContA_IPS_2	Supramarginal Gyrus, posterior division	0.578445131
RH_ContA_IPS_2	Supramarginal Gyrus, anterior division	0.298344092
RH_ContA_IPS_2	Postcentral Gyrus	0.058658434
LH_DefaultB_Temp_3	Superior Temporal Gyrus, anterior division	0.260773048
LH_DefaultB_Temp_3	Middle Temporal Gyrus, anterior division	0.208278924
LH_DefaultB_Temp_3	Temporal Pole	0.173674589
LH_ContA_PFClv_1	Frontal Pole	0.593213533
LH_ContA_PFClv_1	Middle Frontal Gyrus	0.220760968
LH_ContA_PFClv_1	Inferior Frontal Gyrus, pars triangularis	0.186025499
RH_SomMotA_2	Precentral Gyrus	0.679370079
RH_SomMotA_2	Postcentral Gyrus	0.320629921
pHIP-rh	Right Hippocampus	0.894979272
pHIP-rh	Right Cerebral White Matter	0.105020728
RH_DorsAttnA_SPL_4	Lateral Occipital Cortex, superior division	0.736119061
RH_DorsAttnA_SPL_4	Superior Parietal Lobule	0.263308529
RH_DorsAttnA_SPL_4	Precuneous Cortex	0.00057241
RH_SomMotB_Aud_2	Superior Temporal Gyrus, posterior division	0.634842056
RH_SomMotB_Aud_2	Planum Temporale	0.321074965
RH_SomMotB_Aud_2	Parietal Opercular Cortex	0.020037718
RH_ContA_PFCl_1	Precentral Gyrus	0.553486293
RH_ContA_PFCl_1	Inferior Frontal Gyrus, pars opercularis	0.445172825
RH_ContA_PFCl_1	Frontal Opercular Cortex	0.001340882
RH_DefaultB_AntTemp_1	Temporal Pole	0.874010079
RH_DefaultB_AntTemp_1	Middle Temporal Gyrus, anterior division	0.079193665
RH_DefaultB_AntTemp_1	Inferior Temporal Gyrus, anterior division	0.022558195
THA-VP-lh	Left Thalamus	0.868932039
THA-VP-lh	Left Cerebral White Matter	0.131067961
aHIP-lh	Left Hippocampus	0.888973096
aHIP-lh	Left Cerebral White Matter	0.087533156
aHIP-lh	Left Amygdala	0.012125805
LH_DefaultB_PFCv_4	Inferior Frontal Gyrus, pars triangularis	0.456057007
LH_DefaultB_PFCv_4	Inferior Frontal Gyrus, pars opercularis	0.397119952
LH_DefaultB_PFCv_4	Frontal Opercular Cortex	0.126187648
LH_VisPeri_StriCal_1	Intracalcarine Cortex	0.553540702
LH_VisPeri_StriCal_1	Lingual Gyrus	0.301389808
LH_VisPeri_StriCal_1	Precuneous Cortex	0.09358041
RH_LimbicA_TempPole_2	Inferior Temporal Gyrus, posterior division	0.440804087
RH_LimbicA_TempPole_2	Inferior Temporal Gyrus, anterior division	0.263105287
RH_LimbicA_TempPole_2	Temporal Fusiform Cortex, posterior division	0.182363394
THA-DA-lh	Left Thalamus	0.880116959
THA-DA-lh	Left Cerebral White Matter	0.116959064
THA-DA-lh	Left Lateral Ventricle	0.002923977
LH_DefaultA_pCunPCC_2	Cingulate Gyrus, posterior division	0.870009285
LH_DefaultA_pCunPCC_2	Cingulate Gyrus, anterior division	0.128752708
LH_DefaultA_pCunPCC_2	Precuneous Cortex	0.001238007
RH_VisPeri_ExStrSup_1	Precuneous Cortex	0.397811394
RH_VisPeri_ExStrSup_1	Intracalcarine Cortex	0.341165111
RH_VisPeri_ExStrSup_1	Lingual Gyrus	0.205986482
lAMY-rh	Right Amygdala	0.673894189
lAMY-rh	Right Hippocampus	0.150910668
lAMY-rh	Right Cerebral White Matter	0.13876843
NAc-core-lh	Left Caudate	0.504587156
NAc-core-lh	Left Cerebral White Matter	0.293577982
NAc-core-lh	Left Putamen	0.110091743
LH_DorsAttnB_FEF_1	Precentral Gyrus	0.58592444
LH_DorsAttnB_FEF_1	Middle Frontal Gyrus	0.228184554
LH_DorsAttnB_FEF_1	Superior Frontal Gyrus	0.185891006
RH_VisPeri_ExStrSup_3	Lateral Occipital Cortex, superior division	0.533351192
RH_VisPeri_ExStrSup_3	Occipital Pole	0.231181355
RH_VisPeri_ExStrSup_3	Cuneal Cortex	0.214036968
NAc-shell-rh	Right Accumbens	0.460072595
NAc-shell-rh	Right Putamen	0.210526316
NAc-shell-rh	Right Cerebral White Matter	0.182395644
RH_VisPeri_ExStrSup_2	Cuneal Cortex	0.679283233
RH_VisPeri_ExStrSup_2	Supracalcarine Cortex	0.113549095
RH_VisPeri_ExStrSup_2	Precuneous Cortex	0.099469739
LH_DefaultC_Rsp_1	Precuneous Cortex	0.731818182
LH_DefaultC_Rsp_1	Cingulate Gyrus, posterior division	0.24
LH_DefaultC_Rsp_1	Supracalcarine Cortex	0.021136364
RH_SomMotA_11	Postcentral Gyrus	0.524522457
RH_SomMotA_11	Precentral Gyrus	0.475477543
RH_SalVentAttnA_FrOper_1	Insular Cortex	0.369662921
RH_SalVentAttnA_FrOper_1	Central Opercular Cortex	0.353511236
RH_SalVentAttnA_FrOper_1	Frontal Opercular Cortex	0.15238764
RH_ContB_PFCld_3	Superior Frontal Gyrus	0.768081132
RH_ContB_PFCld_3	Middle Frontal Gyrus	0.223645583
RH_ContB_PFCld_3	Frontal Pole	0.008273285
LH_DefaultA_pCunPCC_1	Precuneous Cortex	0.526860254
LH_DefaultA_pCunPCC_1	Cingulate Gyrus, posterior division	0.472595281
LH_DefaultA_pCunPCC_1	Cuneal Cortex	0.000544465
RH_VisPeri_ExStrInf_1	Lingual Gyrus	0.998273878
RH_VisPeri_ExStrInf_1	Intracalcarine Cortex	0.001726122
LH_DefaultA_PFCm_2	Frontal Pole	0.873802101
LH_DefaultA_PFCm_2	Frontal Medial Cortex	0.092137167
LH_DefaultA_PFCm_2	Paracingulate Gyrus	0.034060732
RH_SalVentAttnA_Ins_2	Planum Polare	0.38820598
RH_SalVentAttnA_Ins_2	Insular Cortex	0.328239203
RH_SalVentAttnA_Ins_2	Temporal Pole	0.210299003
LH_SalVentAttnA_FrMed_2	Juxtapositional Lobule Cortex (formerly Supplementary Motor Cortex)	0.674265451
LH_SalVentAttnA_FrMed_2	Superior Frontal Gyrus	0.260638298
LH_SalVentAttnA_FrMed_2	Precentral Gyrus	0.065096251
LH_SalVentAttnA_FrOper_1	Central Opercular Cortex	0.585304054
LH_SalVentAttnA_FrOper_1	Insular Cortex	0.341638514
LH_SalVentAttnA_FrOper_1	Frontal Opercular Cortex	0.070523649
RH_TempPar_3	Middle Temporal Gyrus, temporooccipital part	0.573649337
RH_TempPar_3	Supramarginal Gyrus, posterior division	0.298929664
RH_TempPar_3	Angular Gyrus	0.126911315
RH_DorsAttnA_SPL_3	Superior Parietal Lobule	0.869936994
RH_DorsAttnA_SPL_3	Supramarginal Gyrus, posterior division	0.068181818
RH_DorsAttnA_SPL_3	Angular Gyrus	0.046579658
NAc-core-rh	Right Caudate	0.464285714
NAc-core-rh	Right Cerebral White Matter	0.267857143
NAc-core-rh	Right Putamen	0.151785714
RH_VisCent_ExStr_2	Lateral Occipital Cortex, inferior division	0.966936076
RH_VisCent_ExStr_2	Inferior Temporal Gyrus, temporooccipital part	0.021124173
RH_VisCent_ExStr_2	Middle Temporal Gyrus, temporooccipital part	0.01193975
mAMY-lh	Left Amygdala	0.869040435
mAMY-lh	Left Cerebral White Matter	0.053108027
mAMY-lh	Left Hippocampus	0.033796017
RH_VisPeri_ExStrInf_2	Lingual Gyrus	0.586334567
RH_VisPeri_ExStrInf_2	Cingulate Gyrus, posterior division	0.283406261
RH_VisPeri_ExStrInf_2	Parahippocampal Gyrus, posterior division	0.067317402
LH_ContB_PFClv_2	Frontal Pole	1
RH_SomMotB_S2_4	Central Opercular Cortex	0.68294702
RH_SomMotB_S2_4	Postcentral Gyrus	0.31705298
RH_VisCent_ExStr_3	Occipital Pole	0.648128214
RH_VisCent_ExStr_3	Lateral Occipital Cortex, inferior division	0.323525894
RH_VisCent_ExStr_3	Occipital Fusiform Gyrus	0.028345892
RH_SomMotB_S2_3	Precentral Gyrus	0.549251021
RH_SomMotB_S2_3	Central Opercular Cortex	0.411257376
RH_SomMotB_S2_3	Postcentral Gyrus	0.025873808
LH_SomMotB_Aud_1	Planum Polare	0.34295416
LH_SomMotB_Aud_1	Temporal Pole	0.206494058
LH_SomMotB_Aud_1	Heschl's Gyrus (includes H1 and H2)	0.196519525
LH_VisCent_ExStr_2	Occipital Pole	0.705979518
LH_VisCent_ExStr_2	Lateral Occipital Cortex, inferior division	0.259167493
LH_VisCent_ExStr_2	Occipital Fusiform Gyrus	0.03485299
RH_SomMotA_4	Postcentral Gyrus	0.780889044
RH_SomMotA_4	Precentral Gyrus	0.219110956
LH_DefaultB_PFCv_2	Frontal Pole	0.723226704
LH_DefaultB_PFCv_2	Frontal Orbital Cortex	0.276773296
RH_SalVentAttnB_PFClv_1	Frontal Pole	0.956696266
RH_SalVentAttnB_PFClv_1	Inferior Frontal Gyrus, pars triangularis	0.035153874
RH_SalVentAttnB_PFClv_1	Middle Frontal Gyrus	0.00814986
RH_VisPeri_StriCal_1	Intracalcarine Cortex	0.71589404
RH_VisPeri_StriCal_1	Lingual Gyrus	0.211589404
RH_VisPeri_StriCal_1	Supracalcarine Cortex	0.047350993
aCAU-lh	Left Caudate	0.726443769
aCAU-lh	Left Cerebral White Matter	0.188449848
aCAU-lh	Left Lateral Ventricle	0.085106383
RH_SomMotB_S2_2	Parietal Opercular Cortex	0.64325495
RH_SomMotB_S2_2	Planum Temporale	0.214418317
RH_SomMotB_S2_2	Central Opercular Cortex	0.112933168
LH_SalVentAttnA_ParOper_1	Supramarginal Gyrus, anterior division	0.400109469
LH_SalVentAttnA_ParOper_1	Postcentral Gyrus	0.36927568
LH_SalVentAttnA_ParOper_1	Parietal Opercular Cortex	0.19284802
LH_SomMotA_1	Juxtapositional Lobule Cortex (formerly Supplementary Motor Cortex)	0.355618777
LH_SomMotA_1	Cingulate Gyrus, anterior division	0.315315315
LH_SomMotA_1	Precentral Gyrus	0.216216216
RH_TempPar_2	Superior Temporal Gyrus, posterior division	0.700979095
RH_TempPar_2	Middle Temporal Gyrus, posterior division	0.125165388
RH_TempPar_2	Middle Temporal Gyrus, temporooccipital part	0.092881715
RH_DefaultA_PFCm_3	Frontal Pole	0.560859807
RH_DefaultA_PFCm_3	Paracingulate Gyrus	0.288069751
RH_DefaultA_PFCm_3	Superior Frontal Gyrus	0.15089779
RH_DorsAttnB_FEF_1	Precentral Gyrus	0.848885623
RH_DorsAttnB_FEF_1	Middle Frontal Gyrus	0.094293412
RH_DorsAttnB_FEF_1	Superior Frontal Gyrus	0.056820965
RH_LimbicB_OFC_3	Subcallosal Cortex	0.396592464
RH_LimbicB_OFC_3	Frontal Medial Cortex	0.365253078
RH_LimbicB_OFC_3	Paracingulate Gyrus	0.157194379
RH_DorsAttnB_PostC_1	Postcentral Gyrus	0.776070611
RH_DorsAttnB_PostC_1	Supramarginal Gyrus, anterior division	0.223929389
RH_DefaultC_IPL_1	Lateral Occipital Cortex, superior division	0.935929648
RH_DefaultC_IPL_1	Angular Gyrus	0.061400754
RH_DefaultC_IPL_1	Lateral Occipital Cortex, inferior division	0.002669598
RH_VisCent_ExStr_1	Occipital Fusiform Gyrus	0.532400661
RH_VisCent_ExStr_1	Temporal Occipital Fusiform Cortex	0.236860002
RH_VisCent_ExStr_1	Lingual Gyrus	0.138540756
LH_DefaultB_Temp_1	Temporal Pole	0.759979424
LH_DefaultB_Temp_1	Middle Temporal Gyrus, anterior division	0.124691358
LH_DefaultB_Temp_1	Inferior Temporal Gyrus, anterior division	0.0968107
pCAU-lh	Left Caudate	0.740112994
pCAU-lh	Left Cerebral White Matter	0.214689266
pCAU-lh	Left Lateral Ventricle	0.04519774
LH_DorsAttnB_PostC_1	Postcentral Gyrus	0.515943419
LH_DorsAttnB_PostC_1	Supramarginal Gyrus, anterior division	0.484056581
LH_VisCent_ExStr_5	Lateral Occipital Cortex, superior division	0.652551924
LH_VisCent_ExStr_5	Occipital Pole	0.33344067
LH_VisCent_ExStr_5	Cuneal Cortex	0.014007406
LH_DefaultC_IPL_1	Lateral Occipital Cortex, superior division	0.984350238
LH_DefaultC_IPL_1	Occipital Pole	0.015649762
LH_SalVentAttnA_Ins_1	Insular Cortex	0.879712747
LH_SalVentAttnA_Ins_1	Planum Polare	0.090843806
LH_SalVentAttnA_Ins_1	Central Opercular Cortex	0.012208259
RH_ContA_PFCd_1	Superior Frontal Gyrus	0.595878312
RH_ContA_PFCd_1	Middle Frontal Gyrus	0.378213935
RH_ContA_PFCd_1	Precentral Gyrus	0.025907753
LH_DefaultA_PFCm_1	Subcallosal Cortex	0.357481381
LH_DefaultA_PFCm_1	Paracingulate Gyrus	0.307379824
LH_DefaultA_PFCm_1	Frontal Medial Cortex	0.211464681
RH_LimbicA_TempPole_1	Temporal Pole	0.750679569
RH_LimbicA_TempPole_1	Temporal Fusiform Cortex, anterior division	0.142981407
RH_LimbicA_TempPole_1	Parahippocampal Gyrus, anterior division	0.076872893
LH_DefaultA_PFCm_3	Paracingulate Gyrus	0.549265842
LH_DefaultA_PFCm_3	Cingulate Gyrus, anterior division	0.440108192
LH_DefaultA_PFCm_3	Subcallosal Cortex	0.009853168
LH_DefaultA_IPL_1	Lateral Occipital Cortex, superior division	0.786728754
LH_DefaultA_IPL_1	Angular Gyrus	0.213271246
LH_VisPeri_ExStrInf_3	Lingual Gyrus	0.443265306
LH_VisPeri_ExStrInf_3	Cingulate Gyrus, posterior division	0.323265306
LH_VisPeri_ExStrInf_3	Parahippocampal Gyrus, posterior division	0.233469388
