## Supplementary Table 2 for "Normative Deviations Reveal Task-Evoked and Clinical Network Reorganization"

label	ho_label	overlap_fraction
LH_DefaultB_PFCv_4	Inferior Frontal Gyrus, pars triangularis	0.456057007
LH_DefaultB_PFCv_4	Inferior Frontal Gyrus, pars opercularis	0.397119952
LH_DefaultB_PFCv_4	Frontal Opercular Cortex	0.126187648
LH_DefaultB_PFCv_3	Frontal Orbital Cortex	0.552350736
LH_DefaultB_PFCv_3	Frontal Pole	0.209402942
LH_DefaultB_PFCv_3	Inferior Frontal Gyrus, pars triangularis	0.135852322
LH_SomMotA_2	Postcentral Gyrus	0.983805668
LH_SomMotA_2	Superior Parietal Lobule	0.016194332
RH_DorsAttnB_PostC_1	Postcentral Gyrus	0.776070611
RH_DorsAttnB_PostC_1	Supramarginal Gyrus, anterior division	0.223929389
RH_DorsAttnB_FEF_1	Precentral Gyrus	0.848885623
RH_DorsAttnB_FEF_1	Middle Frontal Gyrus	0.094293412
RH_DorsAttnB_FEF_1	Superior Frontal Gyrus	0.056820965
RH_DorsAttnA_TempOcc_1	Inferior Temporal Gyrus, temporooccipital part	0.557342584
RH_DorsAttnA_TempOcc_1	Temporal Occipital Fusiform Cortex	0.145485126
RH_DorsAttnA_TempOcc_1	Lateral Occipital Cortex, inferior division	0.14022916
LH_DefaultC_IPL_1	Lateral Occipital Cortex, superior division	0.984350238
LH_DefaultC_IPL_1	Occipital Pole	0.015649762
RH_DorsAttnA_SPL_4	Lateral Occipital Cortex, superior division	0.736119061
RH_DorsAttnA_SPL_4	Superior Parietal Lobule	0.263308529
RH_DorsAttnA_SPL_4	Precuneous Cortex	0.00057241
LH_DefaultC_Rsp_1	Precuneous Cortex	0.731818182
LH_DefaultC_Rsp_1	Cingulate Gyrus, posterior division	0.24
LH_DefaultC_Rsp_1	Supracalcarine Cortex	0.021136364
RH_DorsAttnA_SPL_3	Superior Parietal Lobule	0.869936994
RH_DorsAttnA_SPL_3	Supramarginal Gyrus, posterior division	0.068181818
RH_DorsAttnA_SPL_3	Angular Gyrus	0.046579658
RH_DefaultC_Rsp_1	Precuneous Cortex	0.757716049
RH_DefaultC_Rsp_1	Cingulate Gyrus, posterior division	0.207047325
RH_DefaultC_Rsp_1	Supracalcarine Cortex	0.032921811
RH_DefaultC_IPL_1	Lateral Occipital Cortex, superior division	0.935929648
RH_DefaultC_IPL_1	Angular Gyrus	0.061400754
RH_DefaultC_IPL_1	Lateral Occipital Cortex, inferior division	0.002669598
LH_DorsAttnA_SPL_3	Lateral Occipital Cortex, superior division	0.546610169
LH_DorsAttnA_SPL_3	Superior Parietal Lobule	0.453389831
RH_DefaultB_PFCv_1	Inferior Frontal Gyrus, pars triangularis	0.366218765
RH_DefaultB_PFCv_1	Inferior Frontal Gyrus, pars opercularis	0.1927157
RH_DefaultB_PFCv_1	Frontal Orbital Cortex	0.192126355
LH_DefaultB_PFCv_2	Frontal Pole	0.723226704
LH_DefaultB_PFCv_2	Frontal Orbital Cortex	0.276773296
RH_DefaultA_pCunPCC_1	Cingulate Gyrus, posterior division	0.60639003
RH_DefaultA_pCunPCC_1	Precuneous Cortex	0.393477396
RH_DefaultA_pCunPCC_1	Cuneal Cortex	0.000132573
RH_ContC_pCun_2	Precuneous Cortex	0.94106004
RH_ContC_pCun_2	Cingulate Gyrus, posterior division	0.05850011
RH_ContC_pCun_2	Lateral Occipital Cortex, superior division	0.00043985
RH_ContC_pCun_1	Precuneous Cortex	0.799788695
RH_ContC_pCun_1	Lateral Occipital Cortex, superior division	0.157422081
RH_ContC_pCun_1	Cuneal Cortex	0.040412044
RH_ContC_Cingp_1	Cingulate Gyrus, posterior division	0.856716418
RH_ContC_Cingp_1	Cingulate Gyrus, anterior division	0.142537313
RH_ContB_Temp_1	Middle Temporal Gyrus, posterior division	0.492002206
RH_ContB_Temp_1	Middle Temporal Gyrus, anterior division	0.303805847
RH_ContB_Temp_1	Inferior Temporal Gyrus, posterior division	0.149586321
pPUT-lh	Left Putamen	0.700287431
pPUT-lh	Left Cerebral White Matter	0.287170107
pPUT-lh	Left Pallidum	0.012542461
RH_ContB_IPL_2	Supramarginal Gyrus, posterior division	0.753246753
RH_ContB_IPL_2	Angular Gyrus	0.167623075
RH_ContB_IPL_2	Supramarginal Gyrus, anterior division	0.079130172
RH_ContA_IPS_2	Supramarginal Gyrus, posterior division	0.578445131
RH_ContA_IPS_2	Supramarginal Gyrus, anterior division	0.298344092
RH_ContA_IPS_2	Postcentral Gyrus	0.058658434
LH_LimbicB_OFC_2	Frontal Pole	0.327142173
LH_LimbicB_OFC_2	Subcallosal Cortex	0.282527525
LH_LimbicB_OFC_2	Frontal Medial Cortex	0.239348971
LH_VisCent_ExStr_5	Lateral Occipital Cortex, superior division	0.652551924
LH_VisCent_ExStr_5	Occipital Pole	0.33344067
LH_VisCent_ExStr_5	Cuneal Cortex	0.014007406
LH_SomMotB_Cent_1	Postcentral Gyrus	0.511380432
LH_SomMotB_Cent_1	Precentral Gyrus	0.487880579
LH_SomMotB_Cent_1	Central Opercular Cortex	0.000738989
LH_SomMotA_7	Precentral Gyrus	0.636618076
LH_SomMotA_7	Postcentral Gyrus	0.330495627
LH_SomMotA_7	Precuneous Cortex	0.022973761
LH_SomMotA_5	Postcentral Gyrus	0.881839543
LH_SomMotA_5	Superior Parietal Lobule	0.115810675
LH_SomMotA_5	Precentral Gyrus	0.002349782
LH_SomMotA_4	Precentral Gyrus	0.955879335
LH_SomMotA_4	Postcentral Gyrus	0.044120665
RH_DefaultA_PFCd_1	Middle Frontal Gyrus	0.75711575
RH_DefaultA_PFCd_1	Frontal Pole	0.17955408
RH_DefaultA_PFCd_1	Superior Frontal Gyrus	0.063330171
RH_LimbicA_TempPole_4	Temporal Fusiform Cortex, posterior division	0.426995961
RH_LimbicA_TempPole_4	Temporal Occipital Fusiform Cortex	0.301335819
RH_LimbicA_TempPole_4	Inferior Temporal Gyrus, posterior division	0.244641193
LH_SalVentAttnB_PFCl_1	Frontal Pole	0.666824734
LH_SalVentAttnB_PFCl_1	Middle Frontal Gyrus	0.307947648
LH_SalVentAttnB_PFCl_1	Superior Frontal Gyrus	0.025227618
RH_LimbicB_OFC_4	Frontal Pole	1
pHIP-lh	Left Hippocampus	0.775704809
pHIP-lh	Left Cerebral White Matter	0.224295191
LH_ContA_IPS_3	Superior Parietal Lobule	0.800186162
LH_ContA_IPS_3	Supramarginal Gyrus, posterior division	0.121625814
LH_ContA_IPS_3	Supramarginal Gyrus, anterior division	0.038163202
THA-DA-rh	Right Thalamus	0.924342105
THA-DA-rh	Right Cerebral White Matter	0.075657895
RH_VisPeri_ExStrSup_3	Lateral Occipital Cortex, superior division	0.533351192
RH_VisPeri_ExStrSup_3	Occipital Pole	0.231181355
RH_VisPeri_ExStrSup_3	Cuneal Cortex	0.214036968
RH_VisCent_ExStr_5	Occipital Pole	0.621807051
RH_VisCent_ExStr_5	Lateral Occipital Cortex, superior division	0.301245514
RH_VisCent_ExStr_5	Cuneal Cortex	0.059636901
RH_VisCent_ExStr_4	Lateral Occipital Cortex, inferior division	0.751736746
RH_VisCent_ExStr_4	Lateral Occipital Cortex, superior division	0.225959781
RH_VisCent_ExStr_4	Occipital Pole	0.022303473
RH_VisCent_ExStr_1	Occipital Fusiform Gyrus	0.532400661
RH_VisCent_ExStr_1	Temporal Occipital Fusiform Cortex	0.236860002
RH_VisCent_ExStr_1	Lingual Gyrus	0.138540756
RH_SomMotB_Cent_1	Precentral Gyrus	0.544699872
RH_SomMotB_Cent_1	Postcentral Gyrus	0.454661558
RH_SomMotB_Cent_1	Central Opercular Cortex	0.00063857
RH_LimbicB_OFC_3	Subcallosal Cortex	0.396592464
RH_LimbicB_OFC_3	Frontal Medial Cortex	0.365253078
RH_LimbicB_OFC_3	Paracingulate Gyrus	0.157194379
RH_SomMotA_6	Precentral Gyrus	0.935088935
RH_SomMotA_6	Postcentral Gyrus	0.064911065
LH_ContC_Cingp_1	Cingulate Gyrus, posterior division	0.842200726
LH_ContC_Cingp_1	Cingulate Gyrus, anterior division	0.156590085
LH_ContC_pCun_1	Precuneous Cortex	0.868829001
LH_ContC_pCun_1	Lateral Occipital Cortex, superior division	0.114953494
LH_ContC_pCun_1	Cuneal Cortex	0.015502027
RH_SomMotA_7	Postcentral Gyrus	0.998254799
RH_SomMotA_7	Superior Parietal Lobule	0.001745201
LH_DefaultA_pCunPCC_2	Cingulate Gyrus, posterior division	0.870009285
LH_DefaultA_pCunPCC_2	Cingulate Gyrus, anterior division	0.128752708
LH_DefaultA_pCunPCC_2	Precuneous Cortex	0.001238007
LH_DefaultA_IPL_1	Lateral Occipital Cortex, superior division	0.786728754
LH_DefaultA_IPL_1	Angular Gyrus	0.213271246
RH_SomMotA_4	Postcentral Gyrus	0.780889044
RH_SomMotA_4	Precentral Gyrus	0.219110956
RH_SomMotA_2	Precentral Gyrus	0.679370079
RH_SomMotA_2	Postcentral Gyrus	0.320629921
RH_SalVentAttnA_ParOper_1	Supramarginal Gyrus, anterior division	0.477757059
RH_SalVentAttnA_ParOper_1	Parietal Opercular Cortex	0.300079915
RH_SalVentAttnA_ParOper_1	Postcentral Gyrus	0.090303676
RH_SalVentAttnA_PrC_1	Precentral Gyrus	0.990399504
RH_SalVentAttnA_PrC_1	Middle Frontal Gyrus	0.009600496
RH_SomMotA_1	Postcentral Gyrus	0.997046187
RH_SomMotA_1	Supramarginal Gyrus, anterior division	0.002953813
LH_DefaultA_pCunPCC_1	Precuneous Cortex	0.526860254
LH_DefaultA_pCunPCC_1	Cingulate Gyrus, posterior division	0.472595281
LH_DefaultA_pCunPCC_1	Cuneal Cortex	0.000544465
RH_SalVentAttnB_PFCl_1	Frontal Pole	0.988898274
RH_SalVentAttnB_PFCl_1	Middle Frontal Gyrus	0.011101726
LH_ContC_pCun_2	Precuneous Cortex	0.884646142
LH_ContC_pCun_2	Lateral Occipital Cortex, superior division	0.107357057
LH_ContC_pCun_2	Superior Parietal Lobule	0.007996801
LH_DefaultA_pCunPCC_3	Precuneous Cortex	0.816192095
LH_DefaultA_pCunPCC_3	Cingulate Gyrus, posterior division	0.183807905
