## Supplementary Table 3 for "Normative Deviations Reveal Task-Evoked and Clinical Network Reorganization"

label	ho_label	overlap_fraction
RH_VisPeri_ExStrInf_1	Lingual Gyrus	0.998273878
RH_VisPeri_ExStrInf_1	Intracalcarine Cortex	0.001726122
RH_VisPeri_StriCal_1	Intracalcarine Cortex	0.71589404
RH_VisPeri_StriCal_1	Lingual Gyrus	0.211589404
RH_VisPeri_StriCal_1	Supracalcarine Cortex	0.047350993
RH_VisCent_ExStr_5	Occipital Pole	0.621807051
RH_VisCent_ExStr_5	Lateral Occipital Cortex, superior division	0.301245514
RH_VisCent_ExStr_5	Cuneal Cortex	0.059636901
LH_DefaultA_PFCm_2	Frontal Pole	0.873802101
LH_DefaultA_PFCm_2	Frontal Medial Cortex	0.092137167
LH_DefaultA_PFCm_2	Paracingulate Gyrus	0.034060732
RH_VisPeri_ExStrSup_3	Lateral Occipital Cortex, superior division	0.533351192
RH_VisPeri_ExStrSup_3	Occipital Pole	0.231181355
RH_VisPeri_ExStrSup_3	Cuneal Cortex	0.214036968
RH_LimbicB_OFC_4	Frontal Pole	1
RH_ContC_pCun_2	Precuneous Cortex	0.94106004
RH_ContC_pCun_2	Cingulate Gyrus, posterior division	0.05850011
RH_ContC_pCun_2	Lateral Occipital Cortex, superior division	0.00043985
LH_TempPar_1	Superior Temporal Gyrus, posterior division	0.465057976
LH_TempPar_1	Middle Temporal Gyrus, temporooccipital part	0.281729865
LH_TempPar_1	Supramarginal Gyrus, posterior division	0.158884362
LH_VisCent_ExStr_5	Lateral Occipital Cortex, superior division	0.652551924
LH_VisCent_ExStr_5	Occipital Pole	0.33344067
LH_VisCent_ExStr_5	Cuneal Cortex	0.014007406
LH_VisPeri_ExStrInf_2	Lingual Gyrus	1
LH_SomMotB_Cent_2	Precentral Gyrus	0.895337774
LH_SomMotB_Cent_2	Postcentral Gyrus	0.104662226
LH_DefaultA_pCunPCC_3	Precuneous Cortex	0.816192095
LH_DefaultA_pCunPCC_3	Cingulate Gyrus, posterior division	0.183807905
LH_DefaultB_Temp_3	Superior Temporal Gyrus, anterior division	0.260773048
LH_DefaultB_Temp_3	Middle Temporal Gyrus, anterior division	0.208278924
LH_DefaultB_Temp_3	Temporal Pole	0.173674589
RH_ContA_Cingm_1	Cingulate Gyrus, anterior division	1
LH_VisPeri_ExStrSup_2	Occipital Pole	0.388217191
LH_VisPeri_ExStrSup_2	Cuneal Cortex	0.363706309
LH_VisPeri_ExStrSup_2	Lateral Occipital Cortex, superior division	0.142558804
LH_ContA_Cingm_1	Cingulate Gyrus, anterior division	1
RH_SalVentAttnB_Ins_2	Frontal Opercular Cortex	0.479811575
RH_SalVentAttnB_Ins_2	Insular Cortex	0.283983849
RH_SalVentAttnB_Ins_2	Frontal Orbital Cortex	0.143674293
LH_VisCent_ExStr_1	Occipital Fusiform Gyrus	0.681676673
LH_VisCent_ExStr_1	Lingual Gyrus	0.150878363
LH_VisCent_ExStr_1	Temporal Occipital Fusiform Cortex	0.082499444
LH_VisCent_Striate_1	Occipital Pole	0.610357037
LH_VisCent_Striate_1	Lingual Gyrus	0.304514606
LH_VisCent_Striate_1	Intracalcarine Cortex	0.078194158
RH_TempPar_1	Superior Temporal Gyrus, anterior division	0.35720524
RH_TempPar_1	Superior Temporal Gyrus, posterior division	0.346899563
RH_TempPar_1	Temporal Pole	0.132925764
RH_DefaultA_pCunPCC_1	Cingulate Gyrus, posterior division	0.60639003
RH_DefaultA_pCunPCC_1	Precuneous Cortex	0.393477396
RH_DefaultA_pCunPCC_1	Cuneal Cortex	0.000132573
RH_DefaultA_PFCm_3	Frontal Pole	0.560859807
RH_DefaultA_PFCm_3	Paracingulate Gyrus	0.288069751
RH_DefaultA_PFCm_3	Superior Frontal Gyrus	0.15089779
LH_DefaultA_pCunPCC_1	Precuneous Cortex	0.526860254
LH_DefaultA_pCunPCC_1	Cingulate Gyrus, posterior division	0.472595281
LH_DefaultA_pCunPCC_1	Cuneal Cortex	0.000544465
pGP-lh	Left Pallidum	0.911111111
pGP-lh	Left Putamen	0.088888889
LH_ContC_pCun_2	Precuneous Cortex	0.884646142
LH_ContC_pCun_2	Lateral Occipital Cortex, superior division	0.107357057
LH_ContC_pCun_2	Superior Parietal Lobule	0.007996801
LH_DefaultC_IPL_1	Lateral Occipital Cortex, superior division	0.984350238
LH_DefaultC_IPL_1	Occipital Pole	0.015649762
LH_DefaultB_PFCv_2	Frontal Pole	0.723226704
LH_DefaultB_PFCv_2	Frontal Orbital Cortex	0.276773296
LH_DefaultB_PFCv_3	Frontal Orbital Cortex	0.552350736
LH_DefaultB_PFCv_3	Frontal Pole	0.209402942
LH_DefaultB_PFCv_3	Inferior Frontal Gyrus, pars triangularis	0.135852322
LH_SalVentAttnB_IPL_1	Supramarginal Gyrus, anterior division	0.551515152
LH_SalVentAttnB_IPL_1	Supramarginal Gyrus, posterior division	0.342890443
LH_SalVentAttnB_IPL_1	Parietal Opercular Cortex	0.104428904
LH_DefaultA_IPL_1	Lateral Occipital Cortex, superior division	0.786728754
LH_DefaultA_IPL_1	Angular Gyrus	0.213271246
RH_VisPeri_ExStrSup_2	Cuneal Cortex	0.679283233
RH_VisPeri_ExStrSup_2	Supracalcarine Cortex	0.113549095
RH_VisPeri_ExStrSup_2	Precuneous Cortex	0.099469739
LH_DefaultB_PFCd_2	Frontal Pole	0.617298991
LH_DefaultB_PFCd_2	Superior Frontal Gyrus	0.382701009
LH_ContB_PFCl_1	Middle Frontal Gyrus	0.99260995
LH_ContB_PFCl_1	Superior Frontal Gyrus	0.006488825
LH_ContB_PFCl_1	Precentral Gyrus	0.000901226
RH_VisCent_Striate_1	Occipital Pole	0.573083559
RH_VisCent_Striate_1	Lingual Gyrus	0.255114617
RH_VisCent_Striate_1	Occipital Fusiform Gyrus	0.145057925
LH_ContB_Temp_1	Middle Temporal Gyrus, posterior division	0.397224631
LH_ContB_Temp_1	Middle Temporal Gyrus, temporooccipital part	0.212489159
LH_ContB_Temp_1	Inferior Temporal Gyrus, temporooccipital part	0.205550737
RH_VisCent_ExStr_2	Lateral Occipital Cortex, inferior division	0.966936076
RH_VisCent_ExStr_2	Inferior Temporal Gyrus, temporooccipital part	0.021124173
RH_VisCent_ExStr_2	Middle Temporal Gyrus, temporooccipital part	0.01193975
LH_VisCent_ExStr_3	Occipital Pole	0.871605713
LH_VisCent_ExStr_3	Lateral Occipital Cortex, inferior division	0.10846021
LH_VisCent_ExStr_3	Lateral Occipital Cortex, superior division	0.019463193
LH_ContA_Temp_1	Middle Temporal Gyrus, temporooccipital part	0.616706635
LH_ContA_Temp_1	Lateral Occipital Cortex, inferior division	0.331534772
LH_ContA_Temp_1	Inferior Temporal Gyrus, temporooccipital part	0.051758593
pGP-rh	Right Pallidum	0.966666667
pGP-rh	Right Putamen	0.022222222
pGP-rh	Right Cerebral White Matter	0.011111111
RH_DefaultB_AntTemp_1	Temporal Pole	0.874010079
RH_DefaultB_AntTemp_1	Middle Temporal Gyrus, anterior division	0.079193665
RH_DefaultB_AntTemp_1	Inferior Temporal Gyrus, anterior division	0.022558195
LH_VisPeri_StriCal_1	Intracalcarine Cortex	0.553540702
LH_VisPeri_StriCal_1	Lingual Gyrus	0.301389808
LH_VisPeri_StriCal_1	Precuneous Cortex	0.09358041
THA-VP-lh	Left Thalamus	0.868932039
THA-VP-lh	Left Cerebral White Matter	0.131067961
RH_VisCent_ExStr_1	Occipital Fusiform Gyrus	0.532400661
RH_VisCent_ExStr_1	Temporal Occipital Fusiform Cortex	0.236860002
RH_VisCent_ExStr_1	Lingual Gyrus	0.138540756
RH_DefaultA_PFCd_1	Middle Frontal Gyrus	0.75711575
RH_DefaultA_PFCd_1	Frontal Pole	0.17955408
RH_DefaultA_PFCd_1	Superior Frontal Gyrus	0.063330171
LH_DefaultB_PFCd_3	Superior Frontal Gyrus	0.549809472
LH_DefaultB_PFCd_3	Paracingulate Gyrus	0.450190528
RH_ContB_PFCld_3	Superior Frontal Gyrus	0.768081132
RH_ContB_PFCld_3	Middle Frontal Gyrus	0.223645583
RH_ContB_PFCld_3	Frontal Pole	0.008273285
RH_ContC_Cingp_1	Cingulate Gyrus, posterior division	0.856716418
RH_ContC_Cingp_1	Cingulate Gyrus, anterior division	0.142537313
LH_ContA_PFClv_1	Frontal Pole	0.593213533
LH_ContA_PFClv_1	Middle Frontal Gyrus	0.220760968
LH_ContA_PFClv_1	Inferior Frontal Gyrus, pars triangularis	0.186025499
