## Supplementary Table 4 for "Normative Deviations Reveal Task-Evoked and Clinical Network Reorganization"

label	ho_label	overlap_fraction
LH_SomMotB_Aud_1	Planum Polare	0.34295416
LH_SomMotB_Aud_1	Temporal Pole	0.206494058
LH_SomMotB_Aud_1	Heschl's Gyrus (includes H1 and H2)	0.196519525
RH_SalVentAttnA_ParMed_1	Cingulate Gyrus, posterior division	0.448041775
RH_SalVentAttnA_ParMed_1	Cingulate Gyrus, anterior division	0.379634465
RH_SalVentAttnA_ParMed_1	Precentral Gyrus	0.120104439
LH_SomMotB_S2_2	Central Opercular Cortex	0.60106687
LH_SomMotB_S2_2	Precentral Gyrus	0.314917127
LH_SomMotB_S2_2	Postcentral Gyrus	0.068584492
RH_SalVentAttnA_ParOper_1	Supramarginal Gyrus, anterior division	0.477757059
RH_SalVentAttnA_ParOper_1	Parietal Opercular Cortex	0.300079915
RH_SalVentAttnA_ParOper_1	Postcentral Gyrus	0.090303676
RH_SalVentAttnB_IPL_1	Supramarginal Gyrus, posterior division	0.67139138
RH_SalVentAttnB_IPL_1	Supramarginal Gyrus, anterior division	0.296499855
RH_SalVentAttnB_IPL_1	Angular Gyrus	0.015041944
LH_SalVentAttnA_ParOper_1	Supramarginal Gyrus, anterior division	0.400109469
LH_SalVentAttnA_ParOper_1	Postcentral Gyrus	0.36927568
LH_SalVentAttnA_ParOper_1	Parietal Opercular Cortex	0.19284802
LH_SalVentAttnA_ParMed_1	Cingulate Gyrus, posterior division	0.434169884
LH_SalVentAttnA_ParMed_1	Precuneous Cortex	0.321042471
LH_SalVentAttnA_ParMed_1	Precentral Gyrus	0.145366795
LH_DefaultB_Temp_3	Superior Temporal Gyrus, anterior division	0.260773048
LH_DefaultB_Temp_3	Middle Temporal Gyrus, anterior division	0.208278924
LH_DefaultB_Temp_3	Temporal Pole	0.173674589
LH_VisPeri_ExStrSup_2	Occipital Pole	0.388217191
LH_VisPeri_ExStrSup_2	Cuneal Cortex	0.363706309
LH_VisPeri_ExStrSup_2	Lateral Occipital Cortex, superior division	0.142558804
LH_VisPeri_ExStrInf_2	Lingual Gyrus	1
LH_DefaultC_Rsp_1	Precuneous Cortex	0.731818182
LH_DefaultC_Rsp_1	Cingulate Gyrus, posterior division	0.24
LH_DefaultC_Rsp_1	Supracalcarine Cortex	0.021136364
RH_VisPeri_StriCal_1	Intracalcarine Cortex	0.71589404
RH_VisPeri_StriCal_1	Lingual Gyrus	0.211589404
RH_VisPeri_StriCal_1	Supracalcarine Cortex	0.047350993
RH_VisPeri_ExStrSup_3	Lateral Occipital Cortex, superior division	0.533351192
RH_VisPeri_ExStrSup_3	Occipital Pole	0.231181355
RH_VisPeri_ExStrSup_3	Cuneal Cortex	0.214036968
LH_DorsAttnB_FEF_1	Precentral Gyrus	0.58592444
LH_DorsAttnB_FEF_1	Middle Frontal Gyrus	0.228184554
LH_DorsAttnB_FEF_1	Superior Frontal Gyrus	0.185891006
LH_VisCent_ExStr_3	Occipital Pole	0.871605713
LH_VisCent_ExStr_3	Lateral Occipital Cortex, inferior division	0.10846021
LH_VisCent_ExStr_3	Lateral Occipital Cortex, superior division	0.019463193
LH_VisCent_ExStr_1	Occipital Fusiform Gyrus	0.681676673
LH_VisCent_ExStr_1	Lingual Gyrus	0.150878363
LH_VisCent_ExStr_1	Temporal Occipital Fusiform Cortex	0.082499444
RH_VisPeri_ExStrInf_1	Lingual Gyrus	0.998273878
RH_VisPeri_ExStrInf_1	Intracalcarine Cortex	0.001726122
RH_VisCent_Striate_1	Occipital Pole	0.573083559
RH_VisCent_Striate_1	Lingual Gyrus	0.255114617
RH_VisCent_Striate_1	Occipital Fusiform Gyrus	0.145057925
RH_VisCent_ExStr_5	Occipital Pole	0.621807051
RH_VisCent_ExStr_5	Lateral Occipital Cortex, superior division	0.301245514
RH_VisCent_ExStr_5	Cuneal Cortex	0.059636901
RH_VisCent_ExStr_3	Occipital Pole	0.648128214
RH_VisCent_ExStr_3	Lateral Occipital Cortex, inferior division	0.323525894
RH_VisCent_ExStr_3	Occipital Fusiform Gyrus	0.028345892
RH_VisCent_ExStr_1	Occipital Fusiform Gyrus	0.532400661
RH_VisCent_ExStr_1	Temporal Occipital Fusiform Cortex	0.236860002
RH_VisCent_ExStr_1	Lingual Gyrus	0.138540756
LH_SalVentAttnA_FrOper_1	Central Opercular Cortex	0.585304054
LH_SalVentAttnA_FrOper_1	Insular Cortex	0.341638514
LH_SalVentAttnA_FrOper_1	Frontal Opercular Cortex	0.070523649
RH_SalVentAttnA_Ins_2	Planum Polare	0.38820598
RH_SalVentAttnA_Ins_2	Insular Cortex	0.328239203
RH_SalVentAttnA_Ins_2	Temporal Pole	0.210299003
LH_DefaultA_pCunPCC_3	Precuneous Cortex	0.816192095
LH_DefaultA_pCunPCC_3	Cingulate Gyrus, posterior division	0.183807905
RH_SalVentAttnA_ParMed_2	Cingulate Gyrus, posterior division	0.394302849
RH_SalVentAttnA_ParMed_2	Precuneous Cortex	0.310987363
RH_SalVentAttnA_ParMed_2	Precentral Gyrus	0.151852645
LH_SalVentAttnA_Ins_1	Insular Cortex	0.879712747
LH_SalVentAttnA_Ins_1	Planum Polare	0.090843806
LH_SalVentAttnA_Ins_1	Central Opercular Cortex	0.012208259
RH_DefaultC_Rsp_1	Precuneous Cortex	0.757716049
RH_DefaultC_Rsp_1	Cingulate Gyrus, posterior division	0.207047325
RH_DefaultC_Rsp_1	Supracalcarine Cortex	0.032921811
RH_SalVentAttnA_FrOper_1	Insular Cortex	0.369662921
RH_SalVentAttnA_FrOper_1	Central Opercular Cortex	0.353511236
RH_SalVentAttnA_FrOper_1	Frontal Opercular Cortex	0.15238764
LH_DefaultA_PFCm_2	Frontal Pole	0.873802101
LH_DefaultA_PFCm_2	Frontal Medial Cortex	0.092137167
LH_DefaultA_PFCm_2	Paracingulate Gyrus	0.034060732
RH_DefaultB_AntTemp_1	Temporal Pole	0.874010079
RH_DefaultB_AntTemp_1	Middle Temporal Gyrus, anterior division	0.079193665
RH_DefaultB_AntTemp_1	Inferior Temporal Gyrus, anterior division	0.022558195
RH_DefaultA_pCunPCC_1	Cingulate Gyrus, posterior division	0.60639003
RH_DefaultA_pCunPCC_1	Precuneous Cortex	0.393477396
RH_DefaultA_pCunPCC_1	Cuneal Cortex	0.000132573
RH_LimbicB_OFC_4	Frontal Pole	1
RH_SomMotB_S2_3	Precentral Gyrus	0.549251021
RH_SomMotB_S2_3	Central Opercular Cortex	0.411257376
RH_SomMotB_S2_3	Postcentral Gyrus	0.025873808
LH_ContB_PFCl_1	Middle Frontal Gyrus	0.99260995
LH_ContB_PFCl_1	Superior Frontal Gyrus	0.006488825
LH_ContB_PFCl_1	Precentral Gyrus	0.000901226
RH_ContC_pCun_2	Precuneous Cortex	0.94106004
RH_ContC_pCun_2	Cingulate Gyrus, posterior division	0.05850011
RH_ContC_pCun_2	Lateral Occipital Cortex, superior division	0.00043985
RH_ContB_Temp_1	Middle Temporal Gyrus, posterior division	0.492002206
RH_ContB_Temp_1	Middle Temporal Gyrus, anterior division	0.303805847
RH_ContB_Temp_1	Inferior Temporal Gyrus, posterior division	0.149586321
RH_ContC_pCun_1	Precuneous Cortex	0.799788695
RH_ContC_pCun_1	Lateral Occipital Cortex, superior division	0.157422081
RH_ContC_pCun_1	Cuneal Cortex	0.040412044
