## Supplementary Table 5 for "Normative Deviations Reveal Task-Evoked and Clinical Network Reorganization"

label	ho_label	overlap_fraction
LH_DefaultB_Temp_3	Superior Temporal Gyrus, anterior division	0.260773048
LH_DefaultB_Temp_3	Middle Temporal Gyrus, anterior division	0.208278924
LH_DefaultB_Temp_3	Temporal Pole	0.173674589
pGP-lh	Left Pallidum	0.911111111
pGP-lh	Left Putamen	0.088888889
LH_DefaultC_IPL_1	Lateral Occipital Cortex, superior division	0.984350238
LH_DefaultC_IPL_1	Occipital Pole	0.015649762
RH_VisPeri_ExStrSup_3	Lateral Occipital Cortex, superior division	0.533351192
RH_VisPeri_ExStrSup_3	Occipital Pole	0.231181355
RH_VisPeri_ExStrSup_3	Cuneal Cortex	0.214036968
RH_ContA_IPS_2	Supramarginal Gyrus, posterior division	0.578445131
RH_ContA_IPS_2	Supramarginal Gyrus, anterior division	0.298344092
RH_ContA_IPS_2	Postcentral Gyrus	0.058658434
RH_VisCent_ExStr_5	Occipital Pole	0.621807051
RH_VisCent_ExStr_5	Lateral Occipital Cortex, superior division	0.301245514
RH_VisCent_ExStr_5	Cuneal Cortex	0.059636901
LH_VisCent_ExStr_1	Occipital Fusiform Gyrus	0.681676673
LH_VisCent_ExStr_1	Lingual Gyrus	0.150878363
LH_VisCent_ExStr_1	Temporal Occipital Fusiform Cortex	0.082499444
LH_SalVentAttnB_IPL_1	Supramarginal Gyrus, anterior division	0.551515152
LH_SalVentAttnB_IPL_1	Supramarginal Gyrus, posterior division	0.342890443
LH_SalVentAttnB_IPL_1	Parietal Opercular Cortex	0.104428904
LH_DefaultA_PFCm_2	Frontal Pole	0.873802101
LH_DefaultA_PFCm_2	Frontal Medial Cortex	0.092137167
LH_DefaultA_PFCm_2	Paracingulate Gyrus	0.034060732
RH_DorsAttnB_FEF_1	Precentral Gyrus	0.848885623
RH_DorsAttnB_FEF_1	Middle Frontal Gyrus	0.094293412
RH_DorsAttnB_FEF_1	Superior Frontal Gyrus	0.056820965
RH_LimbicB_OFC_4	Frontal Pole	1
RH_SomMotA_8	Precentral Gyrus	0.616464705
RH_SomMotA_8	Superior Frontal Gyrus	0.373533372
RH_SomMotA_8	Juxtapositional Lobule Cortex (formerly Supplementary Motor Cortex)	0.010001923
pGP-rh	Right Pallidum	0.966666667
pGP-rh	Right Putamen	0.022222222
pGP-rh	Right Cerebral White Matter	0.011111111
LH_VisCent_ExStr_5	Lateral Occipital Cortex, superior division	0.652551924
LH_VisCent_ExStr_5	Occipital Pole	0.33344067
LH_VisCent_ExStr_5	Cuneal Cortex	0.014007406
RH_ContA_PFCl_1	Precentral Gyrus	0.553486293
RH_ContA_PFCl_1	Inferior Frontal Gyrus, pars opercularis	0.445172825
RH_ContA_PFCl_1	Frontal Opercular Cortex	0.001340882
RH_VisPeri_ExStrInf_1	Lingual Gyrus	0.998273878
RH_VisPeri_ExStrInf_1	Intracalcarine Cortex	0.001726122
RH_VisCent_ExStr_1	Occipital Fusiform Gyrus	0.532400661
RH_VisCent_ExStr_1	Temporal Occipital Fusiform Cortex	0.236860002
RH_VisCent_ExStr_1	Lingual Gyrus	0.138540756
LH_SomMotB_Cent_2	Precentral Gyrus	0.895337774
LH_SomMotB_Cent_2	Postcentral Gyrus	0.104662226
