## Supplementary Table 7 for "Normative Deviations Reveal Task-Evoked and Clinical Network Reorganization"

label	ho_label	overlap_fraction
THA-VA-rh	Right Thalamus	0.957446809
THA-VA-rh	Right Cerebral White Matter	0.042553191
THA-DA-lh	Left Thalamus	0.880116959
THA-DA-lh	Left Cerebral White Matter	0.116959064
THA-DA-lh	Left Lateral Ventricle	0.002923977
pGP-rh	Right Pallidum	0.966666667
pGP-rh	Right Putamen	0.022222222
pGP-rh	Right Cerebral White Matter	0.011111111
THA-VA-lh	Left Thalamus	0.861958266
THA-VA-lh	Left Cerebral White Matter	0.107544141
THA-VA-lh	Left Lateral Ventricle	0.030497592
THA-DA-rh	Right Thalamus	0.924342105
THA-DA-rh	Right Cerebral White Matter	0.075657895
NAc-core-rh	Right Caudate	0.464285714
NAc-core-rh	Right Cerebral White Matter	0.267857143
NAc-core-rh	Right Putamen	0.151785714
aGP-rh	Right Pallidum	0.962962963
aGP-rh	Right Putamen	0.037037037
NAc-core-lh	Left Caudate	0.504587156
NAc-core-lh	Left Cerebral White Matter	0.293577982
NAc-core-lh	Left Putamen	0.110091743
THA-DP-lh	Left Thalamus	0.849921834
THA-DP-lh	Left Cerebral White Matter	0.129233976
THA-DP-lh	Left Hippocampus	0.02084419
RH_DefaultB_PFCv_1	Inferior Frontal Gyrus, pars triangularis	0.366218765
RH_DefaultB_PFCv_1	Inferior Frontal Gyrus, pars opercularis	0.1927157
RH_DefaultB_PFCv_1	Frontal Orbital Cortex	0.192126355
